# Functional genomic analysis of adult and pediatric brain tumor isolates

**DOI:** 10.1101/2023.01.05.522885

**Authors:** Pia Hoellerbauer, Matt C. Biery, Sonali Arora, Yiyun Rao, Emily J. Girard, Kelly Mitchell, Pratiksha Dighe, Megan Kufeld, Daniel A. Kuppers, Jacob A. Herman, Eric C. Holland, Liliana Soroceanu, Nicholas A. Vitanza, James M. Olson, Justin R. Pritchard, Patrick J. Paddison

**Affiliations:** Human Biology Division, Fred Hutchinson Cancer Center, Seattle, WA USA; Molecular and Cellular Biology Program, University of Washington, Seattle, WA USA; Clinical Research Division, Fred Hutchinson Cancer Center, Seattle, WA USA; Ben Towne Center for Childhood Cancer Research, Seattle Children’s Research Institute, Seattle, WA, USA; Huck Institute for the Life Sciences, Pennsylvania State University, State College, PA, USA; California Pacific Medical Center Research Institute, San Francisco, CA 94107, USA

**Keywords:** adult brain tumor, pediatric brain tumor, functional genomic screens, CRISPR-Cas9, networks, atypical teratoid/rhabdoid tumors, diffuse intrinsic pontine glioma, ependymoma, glioblastoma, medulloblastoma

## Abstract

**Background:** Adult and pediatric tumors display stark differences in their mutation spectra and chromosome alterations. Here, we attempted to identify common and unique gene dependencies and their associated biomarkers among adult and pediatric tumor isolates using functional genetic lethal screens and computational modeling.

**Methods:** We performed CRISRP-Cas9 lethality screens in two adult glioblastoma (GBM) tumor isolates and five pediatric brain tumor isolates representing atypical teratoid rhabdoid tumors (ATRT), diffuse intrinsic pontine glioma, GBM, and medulloblastoma. We then integrated the screen results with machine learning-based gene-dependency models generated from data from >900 cancer cell lines.

**Results:** We found that >50% of candidate dependencies of 280 identified were shared between adult GBM tumors and individual pediatric tumor isolates. 68% of screen hits were found as nodes in our network models, along with shared and tumor-specific predictors of gene dependencies. We investigated network predictors associated with ADAR, EFR3A, FGFR1 (pediatric-specific), and SMARCC2 (ATRT-specific) gene dependency among our tumor isolates.

**Conclusions:** The results suggest that, despite harboring disparate genomic signatures, adult and pediatric tumor isolates share a preponderance of genetic dependences. Further, combining data from primary brain tumor lethality screens with large cancer cell line datasets produced valuable insights into biomarkers of gene dependency, even for rare cancers.

**Importance of the Study:** Our results demonstrate that large cancer cell lines data sets can be computationally mined to identify known and novel gene dependency relationships in adult and pediatric human brain tumor isolates. Gene dependency networks and lethality screen results represent a key resource for neuro-oncology and cancer research communities. We also highlight some of the challenges and limitations of this approach.
