## Supplementary material for "Functional genomic analysis of adult and pediatric brain tumor isolates": Table S4

### Sheet: Tumor samples
	Datasets	No of samples	Full name	Reference
1	CBTN	802	Childrens Brain Tumor Network	PMID: 31613963
2	CGGA	270	Chinese Glioma Genome Atlas	PMID: 33662628
3	GTEX	1409	The Genotype-Tissue Expression Project	PMID: 32913098
4	TCGA-GBM	175	The Cancer Genome Atlas	PMID: 18772890; 24120142
5	TCGA-LGG	532	The Cancer Genome Atlas	PMID: 26061751
	Brain regions from GTEx	No of samples
1	Amygdala	81
2	BA24	99
3	Caudate	134
4	Cerebellum	263
5	Cortex	132
6	Frontal Cortex(BA9)	120
7	Hippocampus	103
8	Hypothalamus	104
9	Nucleus accumbens	123
10	Putamen	103
11	Spinal cord	76
12	Substantia nigra	71
	Pediatric Tumors	No of samples
1	ATRT	30
2	Diffuse intrinsic pontine glioma	18
3	DNET	24
4	Embryonal tumors	29
5	Ependymoma NOS	16
6	Ganglioglioma	48
7	ganglioneuroblastoma	3
8	Glial-neuronal tumor NOS	8
9	high-grade glioma	101
10	low-grade glioma	119
11	medulloblastoma	117
12	Meningioma	29
13	MPNST	4
14	Neuroblastoma	1
15	Neurocytoma	3
16	Neurofibroma	21
17	pilocytic astrocytoma	120
18	pleomorphic xanthoastrocytoma(PXA)	6
19	Posterior Fossa Ependymoma	24
20	Schwannoma	19
21	Spinal Cord Ependymoma	16
22	subependymal giant cell astrocytoma(SEGA)	9
23	Supratentorial Ependymoma	37

### Sheet: EFR3B
Tumor type	No of samples	min_gene_expression	1st_quantile_gene_expression	median_gene_expression	mean_gene_expression	3rd_quantile_gene_expression	max_gene_expression	No_of_patients_below_median	No_of_patients_above_median	No_of_patients_below_mean	No_of_patients_above_mean	No_of_patients_below_1st_quantile	No_of_patients_above_3rd_quantile
TCGA-IDH-Mutant	272	1.06	3.43	3.91	3.83	4.27	5.55	136	136	136	136	67	204	0.75
TCGA-Oligo	172	2.33	3.71	4.06	4.03	4.41	5.19	86	86	86	86	43	130	0.755814
TCGA-IDH-WT	248	0.95	2.91	3.41	3.37	3.85	5.04	124	124	124	124	61	186	0.75
TCGA-GBM-Matched-Normal	5	4.11	4.83	5.18	4.98	5.36	5.43	2	2	2	2	1	3	0.6
GTEX	1409	0.54	3.29	4.01	3.87	4.56	5.81	704	704	704	704	351	1052	0.746629
CGGA-Oligo	59	2.49	3.61	3.93	3.92	4.21	5.21	29	29	29	29	15	44	0.745763
CGGA-IDH-Mutant	97	2.46	3.43	3.75	3.73	4.05	4.73	48	48	48	48	24	72	0.742268
CGGA-IDH-WT	110	1.71	3.31	3.64	3.65	4.08	5.59	55	55	55	55	27	82	0.745455
low-grade glioma	119	2.68	3.73	4.09	4.08	4.36	5.64	59	59	59	59	30	89	0.747899
pilocytic astrocytoma	120	1.95	3.56	3.8	3.81	4.09	5.17	60	60	60	60	28	91	0.758333
subependymal giant cell astrocytoma(SEGA)	9	3	3.81	4.01	3.99	4.4	4.67	4	4	4	4	2	6	0.666667
Ganglioglioma	48	2.37	3.64	4.16	4.11	4.49	5.7	24	24	24	24	12	36	0.75
pleomorphic xanthoastrocytoma(PXA)	6	2.75	3.7	4.21	4.18	4.4	5.9	3	3	3	3	2	4	0.666667
high-grade glioma	101	2.11	3.58	3.9	3.97	4.35	6.61	50	50	50	50	26	75	0.742574
Diffuse intrinsic pontine glioma	18	3.08	3.46	3.81	3.81	3.98	4.89	9	9	9	9	5	13	0.722222
Embryonal tumors	29	2.16	3.26	4.55	4.18	5.03	6.28	14	14	14	14	7	21	0.724138
ATRT	30	1.12	2.83	3.46	3.32	4.06	4.92	15	15	15	15	8	22	0.733333
Neuroblastoma	1	2.16	2.16	2.16	2.16	2.16	2.16	0	0	0	0	1	1	1
ganglioneuroblastoma	3	2.55	2.61	2.67	3.26	3.61	4.56	1	1	1	1	1	2	0.666667
medulloblastoma	117	1.74	3.34	4.07	3.95	4.6	6.01	58	58	58	58	29	88	0.752137
Supratentorial Ependymoma	37	2.51	3.28	3.83	3.82	4.29	5.29	18	18	18	18	10	28	0.756757
Posterior Fossa Ependymoma	24	2.96	3.58	3.92	3.91	4.31	4.7	12	12	12	12	6	18	0.75
Ependymoma NOS	16	2.9	4.03	4.3	4.2	4.55	5.16	8	8	8	8	4	12	0.75
Spinal Cord Ependymoma	16	2.75	3.29	3.62	3.64	3.94	5.13	8	8	8	8	4	12	0.75
Meningioma	29	1.17	1.57	1.74	1.83	2.03	3.94	14	14	14	14	7	22	0.758621
DNET	24	3.33	3.82	4.14	4.15	4.54	5.2	12	12	12	12	7	17	0.708333
Glial-neuronal tumor NOS	8	2.11	3.16	3.7	3.67	4.14	5.05	4	4	4	4	2	6	0.75
Neurocytoma	3	4.34	4.34	4.35	4.38	4.41	4.47	1	1	1	1	1	2	0.666667
Neurofibroma	21	1.25	2.21	2.56	2.54	2.79	4.22	10	10	10	10	5	15	0.714286
Schwannoma	19	1.96	2.86	3.41	3.4	3.94	4.88	9	9	9	9	6	14	0.736842
MPNST	4	2.32	3.1	3.42	3.25	3.57	3.83	2	2	2	2	1	3	0.75
Statistical test for tumors (n>4 samples)
Tumor type	No of samples in Tumor	No of samples in GTEX	p-val: mean in tumor is greater than GTEX	p-val: mean in tumor is less than GTEX
TCGA-IDH-Mutant	272	1409	0.794	0.206
TCGA-Oligo	172	1409	0	1
TCGA-IDH-WT	248	1409	1	0
CGGA-Oligo	59	1409	0.236	0.764
CGGA-IDH-Mutant	97	1409	0.992	0.008
CGGA-IDH-WT	110	1409	0.999	0.001
low-grade glioma	119	1409	0	1
pilocytic astrocytoma	120	1409	0.863	0.137
subependymal giant cell astrocytoma(SEGA)	9	1409	0.248	0.752
Ganglioglioma	48	1409	0.01	0.99
pleomorphic xanthoastrocytoma(PXA)	6	1409	0.252	0.748
high-grade glioma	101	1409	0.084	0.916
Diffuse intrinsic pontine glioma	18	1409	0.685	0.315
Embryonal tumors	29	1409	0.085	0.915
ATRT	30	1409	0.996	0.004
medulloblastoma	117	1409	0.159	0.841
Supratentorial Ependymoma	37	1409	0.678	0.322
Posterior Fossa Ependymoma	24	1409	0.326	0.674
Ependymoma NOS	16	1409	0.032	0.968
Spinal Cord Ependymoma	16	1409	0.926	0.074
Meningioma	29	1409	1	0
DNET	24	1409	0.004	0.996
Glial-neuronal tumor NOS	8	1409	0.722	0.278
Neurofibroma	21	1409	1	0
Schwannoma	19	1409	0.991	0.009

### Sheet: FGF2
Tumor type	No of samples	min_gene_expression	1st_quantile_gene_expression	median_gene_expression	mean_gene_expression	3rd_quantile_gene_expression	max_gene_expression	No_of_patients_below_median	No_of_patients_above_median	No_of_patients_below_mean	No_of_patients_above_mean	No_of_patients_below_1st_quantile	No_of_patients_above_3rd_quantile
TCGA-IDH-Mutant	272	1.64	3.89	4.32	4.26	4.67	6.04	136	136	136	136	68	203
TCGA-Oligo	172	2.17	3.6	4.13	4.04	4.55	5.71	86	86	86	86	43	129
TCGA-IDH-WT	248	1.51	3.47	3.92	3.92	4.38	6.29	124	124	124	124	63	185
TCGA-GBM-Matched-Normal	5	3.18	3.41	3.49	3.47	3.56	3.69	2	2	2	2	2	3
GTEX	1409	0.5	2.38	2.9	2.92	3.41	5.82	704	704	704	704	355	1056
CGGA-Oligo	59	2.83	3.74	4.51	4.37	4.87	5.89	29	29	29	29	15	44
CGGA-IDH-Mutant	97	2.75	4.01	4.43	4.46	4.89	5.81	48	48	48	48	25	73
CGGA-IDH-WT	110	2.69	3.75	4.37	4.25	4.74	6.01	55	55	55	55	29	82
low-grade glioma	119	1.48	3.57	4.03	3.94	4.33	5.75	59	59	59	59	30	88
pilocytic astrocytoma	120	1.62	3.75	4.13	4.03	4.4	5.7	60	60	60	60	30	90
subependymal giant cell astrocytoma(SEGA)	9	2.77	3.17	3.56	3.51	3.7	4.19	4	4	4	4	3	7
Ganglioglioma	48	1.56	2.88	3.38	3.31	3.79	4.89	24	24	24	24	12	36
pleomorphic xanthoastrocytoma(PXA)	6	1.87	3.48	3.83	3.81	4.22	5.6	3	3	3	3	2	4
high-grade glioma	101	1.4	2.81	3.24	3.36	3.85	5.96	50	50	50	50	25	76
Diffuse intrinsic pontine glioma	18	2.46	3.05	3.47	3.44	3.89	4.17	9	9	9	9	5	14
Embryonal tumors	29	0.8	1.96	2.95	2.82	3.68	4.91	14	14	14	14	8	21
ATRT	30	1.03	2.58	3.22	3.15	3.65	4.84	15	15	15	15	8	22
Neuroblastoma	1	2.92	2.92	2.92	2.92	2.92	2.92	0	0	0	0	0	0
ganglioneuroblastoma	3	1.69	2.22	2.75	2.72	3.24	3.72	1	1	1	1	1	2
medulloblastoma	117	0.9	1.79	2.31	2.41	2.92	4.51	58	58	58	58	30	88
Supratentorial Ependymoma	37	2.23	3.14	4.05	4.07	4.86	6.05	18	18	18	18	9	27
Posterior Fossa Ependymoma	24	2.65	3.07	3.32	3.36	3.55	4.56	12	12	12	12	6	18
Ependymoma NOS	16	2.41	3.15	3.54	3.46	3.83	4.6	8	8	8	8	4	11
Spinal Cord Ependymoma	16	2.47	3.03	3.26	3.26	3.49	4.1	8	8	8	8	4	12
Meningioma	29	1.26	2.52	3.16	3.1	3.67	4.28	14	14	14	14	7	21
DNET	24	1.56	2.36	2.65	2.81	3.39	4.35	12	12	12	12	7	18
Glial-neuronal tumor NOS	8	0.98	2.55	3.26	3.2	3.91	5.03	4	4	4	4	2	6
Neurocytoma	3	2.6	2.6	2.61	2.72	2.78	2.95	1	1	1	1	1	2
Neurofibroma	21	1.98	2.84	3.02	3.13	3.32	5.15	10	10	10	10	6	16
Schwannoma	19	4.04	4.97	5.22	5.28	5.68	5.99	9	9	9	9	5	14
MPNST	4	2.57	2.86	3.02	3.02	3.17	3.44	2	2	2	2	1	3
Statistical test for tumors (n>4 samples)
Tumor type	No of samples in Tumor	No of samples in GTEX	p-val: mean in tumor is greater than GTEX	p-val: mean in tumor is less than GTEX
TCGA-IDH-Mutant	272	1409	0	1
TCGA-Oligo	172	1409	0	1
TCGA-IDH-WT	248	1409	0	1
CGGA-Oligo	59	1409	0	1
CGGA-IDH-Mutant	97	1409	0	1
CGGA-IDH-WT	110	1409	0	1
low-grade glioma	119	1409	0	1
pilocytic astrocytoma	120	1409	0	1
subependymal giant cell astrocytoma(SEGA)	9	1409	0.002	0.998
Ganglioglioma	48	1409	0	1
pleomorphic xanthoastrocytoma(PXA)	6	1409	0.067	0.933
high-grade glioma	101	1409	0	1
Diffuse intrinsic pontine glioma	18	1409	0	1
Embryonal tumors	29	1409	0.684	0.316
ATRT	30	1409	0.097	0.903
medulloblastoma	117	1409	1	0
Supratentorial Ependymoma	37	1409	0	1
Posterior Fossa Ependymoma	24	1409	0	1
Ependymoma NOS	16	1409	0.001	0.999
Spinal Cord Ependymoma	16	1409	0.004	0.996
Meningioma	29	1409	0.096	0.904
DNET	24	1409	0.741	0.259
Glial-neuronal tumor NOS	8	1409	0.275	0.725
Neurofibroma	21	1409	0.094	0.906
Schwannoma	19	1409	0	1

### Sheet: SMARCB1
Tumor type	No of samples	min_gene_expression	1st_quantile_gene_expression	median_gene_expression	mean_gene_expression	3rd_quantile_gene_expression	max_gene_expression	No_of_patients_below_median	No_of_patients_above_median	No_of_patients_below_mean	No_of_patients_above_mean	No_of_patients_below_1st_quantile	No_of_patients_above_3rd_quantile
TCGA-IDH-Mutant	272	4.84	5.78	6.06	6.03	6.29	7.18	136	136	136	136	67	204
TCGA-Oligo	172	5.17	5.94	6.19	6.17	6.44	6.95	86	86	86	86	43	129
TCGA-IDH-WT	248	4.56	5.55	5.91	5.92	6.3	7.28	124	124	124	124	63	184
TCGA-GBM-Matched-Normal	5	5.26	5.38	5.46	5.48	5.58	5.7	2	2	2	2	1	3
GTEX	1409	1.18	4.01	4.51	4.51	4.97	7.02	704	704	704	704	351	1058
CGGA-Oligo	59	3.92	5.61	5.98	5.85	6.2	6.91	29	29	29	29	15	44
CGGA-IDH-Mutant	97	4.81	5.86	6.07	6.11	6.35	7.51	48	48	48	48	25	72
CGGA-IDH-WT	110	3.91	5.27	5.6	5.65	5.98	6.94	55	55	55	55	28	82
low-grade glioma	119	2.15	4.76	5.06	5.03	5.4	6.14	59	59	59	59	30	89
pilocytic astrocytoma	120	2.15	4.7	5.02	4.93	5.23	5.91	60	60	60	60	30	90
subependymal giant cell astrocytoma(SEGA)	9	3.53	4.29	4.51	4.49	4.88	5.12	4	4	4	4	2	7
Ganglioglioma	48	2.78	3.89	4.33	4.39	4.93	6.12	24	24	24	24	12	36
pleomorphic xanthoastrocytoma(PXA)	6	4.23	4.66	5.02	4.86	5.12	5.22	3	3	3	3	2	5
high-grade glioma	101	3.48	4.84	5.28	5.24	5.63	6.53	50	50	50	50	25	75
Diffuse intrinsic pontine glioma	18	4.27	4.45	4.98	5.04	5.55	6	9	9	9	9	5	13
Embryonal tumors	29	3.88	5.13	5.76	5.68	6.37	6.72	14	14	14	14	8	22
ATRT	30	0.72	1.81	2.61	2.61	3.51	4.54	15	15	15	15	8	22
Neuroblastoma	1	3.78	3.78	3.78	3.78	3.78	3.78	0	0	0	0	0	0
ganglioneuroblastoma	3	2.87	3.1	3.34	3.44	3.72	4.1	1	1	1	1	1	2
medulloblastoma	117	4.85	6.23	6.56	6.49	6.86	7.67	58	58	58	58	30	88
Supratentorial Ependymoma	37	4.08	5.41	5.94	5.85	6.35	7.05	18	18	18	18	9	28
Posterior Fossa Ependymoma	24	3.39	5.01	5.45	5.3	5.64	6.06	12	12	12	12	6	18
Ependymoma NOS	16	4.34	4.93	5.35	5.34	5.61	6.76	8	8	8	8	5	12
Spinal Cord Ependymoma	16	3.98	4.93	5.11	5.04	5.4	5.79	8	8	8	8	4	12
Meningioma	29	2.71	3.65	3.94	4	4.21	4.97	14	14	14	14	7	22
DNET	24	3.24	3.81	4.65	4.48	5.2	5.53	12	12	12	12	6	18
Glial-neuronal tumor NOS	8	3.65	3.88	4.93	4.79	5.49	5.89	4	4	4	4	2	6
Neurocytoma	3	5.22	5.23	5.24	5.5	5.64	6.04	1	1	1	1	1	2
Neurofibroma	21	3.92	4.38	4.65	4.73	5.04	6.09	10	10	10	10	6	16
Schwannoma	19	2.98	3.98	4.72	4.36	4.8	5.11	9	9	9	9	5	14
MPNST	4	4.36	4.73	5.03	5.45	5.75	7.38	2	2	2	2	1	3
Statistical test for tumors (n>4 samples)
Tumor type	No of samples in Tumor	No of samples in GTEX	p-val: mean in tumor is greater than GTEX	p-val: mean in tumor is less than GTEX
TCGA-IDH-Mutant	272	1409	0	1
TCGA-Oligo	172	1409	0	1
TCGA-IDH-WT	248	1409	0	1
CGGA-Oligo	59	1409	0	1
CGGA-IDH-Mutant	97	1409	0	1
CGGA-IDH-WT	110	1409	0	1
low-grade glioma	119	1409	0	1
pilocytic astrocytoma	120	1409	0	1
subependymal giant cell astrocytoma(SEGA)	9	1409	0.544	0.456
Ganglioglioma	48	1409	0.885	0.115
pleomorphic xanthoastrocytoma(PXA)	6	1409	0.038	0.962
high-grade glioma	101	1409	0	1
Diffuse intrinsic pontine glioma	18	1409	0.001	0.999
Embryonal tumors	29	1409	0	1
ATRT	30	1409	1	0
medulloblastoma	117	1409	0	1
Supratentorial Ependymoma	37	1409	0	1
Posterior Fossa Ependymoma	24	1409	0	1
Ependymoma NOS	16	1409	0	1
Spinal Cord Ependymoma	16	1409	0.001	0.999
Meningioma	29	1409	1	0
DNET	24	1409	0.588	0.412
Glial-neuronal tumor NOS	8	1409	0.207	0.793
Neurofibroma	21	1409	0.045	0.955
Schwannoma	19	1409	0.846	0.154

### Sheet: MX1
Tumor type	No of samples	min_gene_expression	1st_quantile_gene_expression	median_gene_expression	mean_gene_expression	3rd_quantile_gene_expression	max_gene_expression	No_of_patients_below_median	No_of_patients_above_median	No_of_patients_below_mean	No_of_patients_above_mean	No_of_patients_below_1st_quantile	No_of_patients_above_3rd_quantile
TCGA-IDH-Mutant	272	1.36	2.38	2.84	3.05	3.35	8.44	136	136	136	136	66	203
TCGA-Oligo	172	1.39	2.45	2.78	2.88	3.16	6.1	86	86	86	86	43	129
TCGA-IDH-WT	248	1.05	3.6	4.38	4.59	5.38	9.71	124	124	124	124	62	186
TCGA-GBM-Matched-Normal	5	3.34	3.47	3.59	3.73	3.69	4.55	2	2	2	2	2	3
GTEX	1409	0.51	2.02	2.64	2.68	3.2	9.43	704	704	704	704	351	1057
CGGA-Oligo	59	1.65	2.44	2.88	2.88	3.19	4.52	29	29	29	29	15	45
CGGA-IDH-Mutant	97	1.28	2.62	3.14	3.35	3.77	7.4	48	48	48	48	26	72
CGGA-IDH-WT	110	2.18	3.79	4.43	4.7	5.38	8.3	55	55	55	55	28	82
low-grade glioma	119	1.51	3	3.44	3.45	3.92	5.81	59	59	59	59	30	89
pilocytic astrocytoma	120	0.86	2.93	3.18	3.28	3.6	5.77	60	60	60	60	33	90
subependymal giant cell astrocytoma(SEGA)	9	3.34	4.44	5.37	5.16	5.51	7.33	4	4	4	4	3	7
Ganglioglioma	48	1.07	2.29	2.96	2.9	3.46	4.95	24	24	24	24	12	36
pleomorphic xanthoastrocytoma(PXA)	6	2.88	3.43	3.9	3.96	4.45	5.18	3	3	3	3	2	4
high-grade glioma	101	0.36	2.57	3.36	3.46	4.29	6.68	50	50	50	50	26	76
Diffuse intrinsic pontine glioma	18	1.67	2.54	3.25	3.41	4.14	6	9	9	9	9	5	13
Embryonal tumors	29	0.51	1.3	1.8	2.03	2.55	4.15	14	14	14	14	7	22
ATRT	30	0.75	1.87	3.25	3.17	4.06	6.05	15	15	15	15	8	22
Neuroblastoma	1	3.94	3.94	3.94	3.94	3.94	3.94	0	0	0	0	1	1
ganglioneuroblastoma	3	1.83	2.83	3.83	3.17	3.85	3.87	1	1	1	1	1	2
medulloblastoma	117	0.35	0.97	1.34	1.4	1.75	3.7	58	58	58	58	30	88
Supratentorial Ependymoma	37	0.65	2.55	3.56	3.64	4.59	6.55	18	18	18	18	10	27
Posterior Fossa Ependymoma	24	1.37	2.53	3.17	3.2	3.44	5.8	12	12	12	12	6	18
Ependymoma NOS	16	2.42	2.72	3.51	3.35	3.8	4.28	8	8	8	8	5	12
Spinal Cord Ependymoma	16	1.17	2.41	2.85	3.03	3.6	6.05	8	8	8	8	4	12
Meningioma	29	2.56	3.32	3.75	3.74	4.26	4.72	14	14	14	14	7	22
DNET	24	1.08	2.1	2.64	2.66	3.09	3.64	12	12	12	12	6	18
Glial-neuronal tumor NOS	8	1.76	2.54	3.23	2.97	3.52	3.7	4	4	4	4	2	6
Neurocytoma	3	2.17	2.2	2.24	2.72	3	3.76	1	1	1	1	1	2
Neurofibroma	21	2.78	3.63	4.18	4.16	4.62	6.1	10	10	10	10	6	16
Schwannoma	19	2.75	4.01	4.99	4.76	5.52	6.61	9	9	9	9	5	14
MPNST	4	2.78	3.22	3.7	3.8	4.29	5.02	2	2	2	2	1	3
Statistical test for tumors (n>4 samples)
Tumor type	No of samples in Tumor	No of samples in GTEX	p-val: mean in tumor is greater than GTEX	p-val: mean in tumor is less than GTEX
TCGA-IDH-Mutant	272	1409	0	1
TCGA-Oligo	172	1409	0.001	0.999
TCGA-IDH-WT	248	1409	0	1
CGGA-Oligo	59	1409	0.007	0.993
CGGA-IDH-Mutant	97	1409	0	1
CGGA-IDH-WT	110	1409	0	1
low-grade glioma	119	1409	0	1
pilocytic astrocytoma	120	1409	0	1
subependymal giant cell astrocytoma(SEGA)	9	1409	0	1
Ganglioglioma	48	1409	0.047	0.953
pleomorphic xanthoastrocytoma(PXA)	6	1409	0.007	0.993
high-grade glioma	101	1409	0	1
Diffuse intrinsic pontine glioma	18	1409	0.007	0.993
Embryonal tumors	29	1409	0.999	0.001
ATRT	30	1409	0.039	0.961
medulloblastoma	117	1409	1	0
Supratentorial Ependymoma	37	1409	0.001	0.999
Posterior Fossa Ependymoma	24	1409	0.01	0.99
Ependymoma NOS	16	1409	0	1
Spinal Cord Ependymoma	16	1409	0.112	0.888
Meningioma	29	1409	0	1
DNET	24	1409	0.558	0.442
Glial-neuronal tumor NOS	8	1409	0.16	0.84
Neurofibroma	21	1409	0	1
Schwannoma	19	1409	0	1
