## Supplementary material for "Functional genomic analysis of adult and pediatric brain tumor isolates": Table S5

### Sheet: Sheet1
Reagent Type	Name	Source	Product number	Other information
Antibodies	IRDye 680RD Goat anti-Rabbit IgG (2° WB, 1:10000)	Licor	Cat# 925-68071
	IRDye 800CW Donkey anti-Goat IgG (2° WB, 1:10000)	Licor	Cat# 926-32214
	IRDye 800CW Goat anti-Mouse IgG (2° WB, 1:10000)	Licor	Cat# 926-32210
	anti-Rabbit AF647 (2° FC, 1:200)	Thermo Fisher Scientific	Cat# A-21245, RRID:AB_2535813
	anti-Mouse AF488 (2° FC, 1:200)	Thermo Fisher Scientific	Cat# A-11001, RRID:AB_2534069
	anti-Rabbit AF568 (2° FC, 1:200)	Thermo Fisher Scientific	Cat# A-11011, RRID:AB_143157
	anti-Beta-Actin (WB, 1:1000)	Cell Signaling Technology	Cat# 3700, RRID:AB_2242334
	anti-Alpha Tubulin, clone DM1A (WB, 1:1000)	Sigma-Aldrich	Cat# T9026
	anti-centromere antibody (ACA) [human polyclonal] (IF, 1:600)	Antibodies Inc.	Cat# 15–235; RRID:AB_2797146
	anti-TP53 (WB, 1:500)	Cell Signaling Technology	Cat# 48818
	anti-ADAR1 (WB: 1000)	Cell Signaling Technology	Cat# 14175S
	anti-OAS1 (WB, 1:1000)	Cell Signaling Technology	Cat# 14498S
	anti-IRF9 (WB, 1:1000)	Cell Signaling Technology	Cat# 28492S
	anti-MX1 (WB, 1:1000)	Cell Signaling Technology	Cat# 37849S
	anti-dsRNA, clone J2 (IF, 1:250)	Nordic-MUbio / Exalpha	Cat# 10010500
	anti-F-actin, conjugated to AF594 (IF, 1:1000)	Invitrogen	Cat# A12381
Chemicals, Peptides, and Recombinant Proteins
	NeuroCult NS-A basal medium	StemCell Technologies	Cat# 05750
	NeuroCult NS-A basal medium	Thermo Fisher Scientific	Cat# 17504-044
	B27	Thermo Fisher Scientific	Cat# 12634028
	Advanced DMEM/F-12	Sigma-Aldrich	Cat# I2643
	Insulin (human recombinant)	Sigma-Aldrich	Cat# T2036
	apo-Transferrin	Sigma-Aldrich	Cat# P6149
	Progesterone	Sigma-Aldrich	Cat# P5780
	Putrescine dihydrochloride	Sigma-Aldrich	Cat# S9133
	Sodium selenite	Sigma-Aldrich	Cat# A4919
	Bovine serum albumin (for cell culture)	Peprotech	Cat# AF-100-15
	EGF (human recombinant)	Peprotech	Cat# 100-18B
	FGF-2	Sigma-Aldrich	Cat# L2020
	Laminin	Trevigen	Cat# 3446-005-01
	Cultrex 3D Culture Matrix Laminin	EMD Millipore	Cat# SCR005
	Accutase	Thermo Fisher Scientific	Cat# 10437-028
	Fetal Bovine Serum	Thermo Fisher Scientific	Cat# 11965
	DMEM	Thermo Fisher Scientific	Cat# 25200
	0.25% Trypsin	Polysciences	Cat# 23966-1
	Polyethylenimine	Agilent	Cat# 600677
	Herculase II Fusion DNA Polymerase	Thermo Fisher Scientific	Cat# F530L
	Phusion High-Fidelity DNA Polymerase	Sigma-Aldrich	Cat# 11836153001
	Complete Mini Proteast Inhibitor	Sigma-Aldrich	Cat# 71206-3
	Benzonase Nuclease	Novagen	Cat# 71206-3
	Paraformaldehyde	Thermo Fisher Scientific	Cat# 10010-023
	DPBS	Cell Signaling Technology	Cat# 9998
	Bovine serum albumin (for flow cytometry)	Sigma-Aldrich	Cat# T8787
	Triton X-100	Thermo Fisher Scientific	Cat# 16210064
	Goat Serum	Thermo Fisher Scientific	Cat# P36930
	TRIzol Reagent	Thermo Fisher Scientific	Cat# 37002D
	SPRIselect Reagent	Beckman Coulter	Cat# B23318
	Puromycin Dihydrochloride	Thermo Fisher	Cat# 10687010
	Hygromycin B	Sigma-Aldrich	Cat# D9891
	Blasticidin S HCl	Life Technologies	Cat# A11139-02
	Doxycycline	Thermo Fisher	Cat# D1306
	Polyethyleneimine (PEI)	Sigma-Aldrich	Cat# 107689
	DAPI (4',6-Diamidino-2-Phenylindole)	Fisher Scientific	Cat# NC0804630
Critical Comercial Assay	SG Cell Line 96-well Nucleofector Kit	Lonza	Cat# V4SC-3096
Vectors	pLJM1-3XFLAG-EFR3B	This study
sgRNAs	sgRNA name	crRNA sequence
	sgCD8A_3	GUGUCGUCAGUGCACACGAG
	sgCD8A_4	GCCCUUGGCCGGGACUUGUG
	sgHEATR1-1	AGAUGGCUCACCAAUGGCGA
	sgHEATR1_5	GGCUGGCAUCACUUUGAGGG
	sgEFR3A_1	UCUCCAUAUCAGUUUUCACA
	sgEFR3A_2	AUGUUGUCAGACAUCGUUCU
	sgEFR3A_3	AAAGUCAUAACGUCUGUGAU
	sgEFR3A_4	CUGGAUCACUAUGACAGGAA
	sgADAR_1	GAUGGGUGUAGUAUCCGCUG
	sgADAR_5	AGGCAAUCAACACCUCUCUG
	sgADAR_3	UUCUUGUAGGGUGAACACCG
	sgADAR_4	ACAGGUUUGACUAGCGAACU
INDEL Analysis Primers	sgRNA set	Forward PCR primer	Reverse PCR primer	Sequencing primer
	sgCD8A_3+4	TCTGTTGCTCTTGCAGCGAA	GCGGCTTTGTCTCCCAAAAC	GGGAAGGGCTTTCTCGCATT
	sgHEATR1_1+5	gttgttaacgctgctgccat	cccctacaataactaggccagt	ggtgctgagtgcagaagaga
	sgADAR_1+5	TAGCTTGCCCTTCTTTGCCA	GAAGTTCTGCGTGCTTTGCC	GGAGTATAAAACTCGATTGA; GAAGTTCTGCGTGCTTTGCC
	sgADAR_3+4	ACAGAGTCAACCTCCCCCTT	CAGCTGCAATCCCTGAGACC	CAGCCAAGATTCTGGCTGGT; CGCAGAGTTCCTCACCTGTA
Experimental Models: Patient tumor isolates and cell lines
	GBM192	Human adult GBM isolate	This study
	GBM197	Human adult GBM isolate	This study
	GBM212	Human adult recurrent GBM isolate (for GBM197)	This study
	GBM222	Human adult recurrent GBM isolate (for GBM192)	This study
	GSC-0131	Human adult GBM isolate	Son et al., 2009; PMID: 19427293
	GSC-0827	Human adult GBM isolate	Son et al., 2009; PMID: 19427293
	GSC-1502	Human pediatric GBM isolate	Toledo et al., 2015: PMID: 26673326
	ATRT310	Human ATRT isolate	Brabetz et al., 2018; PMID: 30349086
	ATRT311	Human ATRT isolate	Brabetz et al., 2018; PMID: 30349086
	DIPG4E	Human DIPG isolate	Brabetz et al., 2018; PMID: 30349086
	DIPG33A	Human DIPG isolate	Brabetz et al., 2018; PMID: 30349086
	DIPG36B	Human DIPG isolate	Brabetz et al., 2018; PMID: 30349086
	DIPG43	Human DIPG isolate	Brabetz et al., 2018; PMID: 30349086
	EPD210	Human ependymoma isolate	Brabetz et al., 2018; PMID: 30349086
	MED411	Human medulloblastoma isolate	Brabetz et al., 2018; PMID: 30349086
	PBT-09	Human DIPG isolate	Brabetz et al., 2018; PMID: 30349086
	PBT-22	Human DIPG isolate	Brabetz et al., 2018; PMID: 30349086
	PBT-27	Human DIPG isolate	Brabetz et al., 2018; PMID: 30349086
	NSC-U5	Human fetal neural stem cell isolate	Bressan et al., 2017; PMID: 28096221
	NSC-CB660	Human fetal neural stem cell isolate	Pollard et al., 2009; PMID: 19497285
	293T	Human embryonic kidney cell line	ATCC Cat#: CRL-3216; RRID:CVCL_0063
Software
GraphPad Prism version 9.0	GraphPad Software	https://www.graphpad.com/scientific-software/prism/
FlowJo version 10.7.2	FlowJo Software	https://www.flowjo.com/
Horos Project	Horors Dicom Viewer Software	horosproject.org
Microsoft Excel	Excel Software	https://www.microsoft.com/en-us/microsoft-365/excel
Cell Ranger	10x Genomics	https://support.10xgenomics.com/single-cell-gene-expression/software/downloads/latest
